# Describing the current status of *Plasmodium falciparum* population structure and drug resistance within mainland Tanzania using molecular inversion probes

**DOI:** 10.1101/2020.05.09.085225

**Authors:** Kara A. Moser, Rashid A. Madebe, Ozkan Aydemir, Mercy G. Chiduo, Celine I. Mandara, Susan F. Rumisha, Frank Chaky, Madeline Denton, Patrick W. Marsh, Robert Verity, Oliver J. Watson, Billy Ngasala, Sigsbert Mkude, Fabrizio Molteni, Ritha Njau, Marian Warsame, Renata Mandike, Abdunoor M. Kabanywanyi, Muhidin K. Mahende, Erasmus Kamugisha, Maimuna Ahmed, Reginald A. Kavishe, George Greer, Chonge A. Kitojo, Erik J. Reaves, Linda Mlunde, Dunstan Bishanga, Ally Mohamed, Jonathan J. Juliano, Deus S. Ishengoma, Jeffrey A. Bailey

**Author notes:** Shared Last Author (Deus S. Ishengoma, Jeffrey A. Bailey). **Corresponding Author Information** Kara A. Moser, PhD, MPH, Institute for Global Health and Infectious Diseases, University of North Carolina Chapel Hill, Bioinformatics, 130 Mason Farm Rd, 2nd Floor, Chapel Hill, NC, USA, 27514, 1-919-966-2537. **Competing interests:** The authors declare that they do not have any competing interests (commercial, or otherwise).

## Abstract

High-throughput *Plasmodium* genomic data is increasingly useful in assessing prevalence of clinically important mutations and malaria transmission patterns. Understanding parasite diversity is important for identification of specific human or parasite populations that can be targeted by control programs, and to monitor the spread of mutations associated with drug resistance. An up-to-date understanding of regional parasite population dynamics is also critical to monitor the impact of control efforts. However, this data is largely absent from high-burden nations in Africa, and to date, no such analysis has been conducted for malaria parasites in Tanzania country-wide. To this end, over 1,000 *P. falciparum* clinical isolates were collected in 2017 from 13 sites in seven administrative regions across Tanzania, and parasites were genotyped at 1,800 variable positions genome-wide using molecular inversion probes. Population structure was detectable among Tanzanian *P. falciparum* parasites, roughly separating parasites from the northern and southern districts and identifying genetically admixed populations in the north. Isolates from geographically close districts were more likely to be genetically related compared to parasites sampled from more distant districts. Known drug resistance mutations were seen at increased frequency in northern districts, and additional variants with undetermined significance for antimalarial resistance also varied by geography. Malaria Indicator Survey (2017) data corresponded with genetic findings, including average region-level complexity-of-infection and malaria prevalence estimates. The parasite populations identified here provide important information on extant spatial patterns of genetic diversity of Tanzanian parasites, to which future surveys of genetic relatedness can be compared.

**SIGNIFICANCE:** Documenting dynamics of malaria parasite genomics in high-transmission settings at scale in sub-Saharan Africa is critical for policy and decision making to support ongoing malaria elimination initiatives. Using molecular inversion probes, we genotyped over 1,000 Tanzanian *Plasmodium falciparum* samples collected country-wide in 2017 at hundreds of variable polymorphic positions across the genome. Frequencies of known drug resistance mutations were higher in northern districts of the country compared to the south. Results also showed a distinct isolation-by-distance pattern (whereby increasing geographic distance was correlated with decreasing genetic relatedness), as well as signals of higher genetic sharing between several southern districts. These results provide, for the first time, a picture of current within-country diversity of Tanzanian *P. falciparum* populations.
