## Supplemental-Dataset-1 for "Describing the current status of *Plasmodium falciparum* population structure and drug resistance within mainland Tanzania using molecular inversion probes"

### Sheet: Drug-resistant-allele-frequenci
Dataset1: Frequencies of SNPs known or suspected to be associated with drug resistance, by district
Gene	Amino Acid Change	ILEMELA	CHATO	NYANGHWALE	BUHIGWE	KIGOMA-UJIJI	UVINZA	KYELA	NYASA	TUNDURU	MASASI	NANYUMBU	MTWARA DC	KIBAHA
atp6	A623E	1/85 (1.18%)	0/84 (0%)	0/11 (0%)	0/67 (0%)	2/149 (1.34%)	2/70 (2.86%)	0/17 (0%)	0/36 (0%)	0/73 (0%)	0/86 (0%)	0/20 (0%)	0/15 (0%)	0/111 (0%)
atp6	E431K	20/82 (24.39%)	21/85 (24.71%)	2/13 (15.38%)	26/72 (36.11%)	39/151 (25.83%)	13/74 (17.57%)	1/20 (5%)	7/37 (18.92%)	21/71 (29.58%)	19/85 (22.35%)	5/22 (22.73%)	5/14 (35.71%)	24/115 (20.87%)
crt	A220S	2/77 (2.6%)	4/72 (5.56%)	0/5 (0%)	11/59 (18.64%)	6/147 (4.08%)	1/57 (1.75%)	0/16 (0%)	1/32 (3.12%)	0/64 (0%)	1/83 (1.2%)	1/18 (5.56%)	0/13 (0%)	1/106 (0.94%)
crt	I356T	0/80 (0%)	4/67 (5.97%)	0/6 (0%)	0/56 (0%)	0/156 (0%)	0/63 (0%)	0/22 (0%)	0/36 (0%)	0/70 (0%)	0/88 (0%)	0/16 (0%)	0/13 (0%)	0/119 (0%)
crt	K76T	3/85 (3.53%)	8/75 (10.67%)	0/9 (0%)	11/64 (17.19%)	3/165 (1.82%)	1/70 (1.43%)	0/26 (0%)	0/34 (0%)	0/70 (0%)	0/94 (0%)	0/26 (0%)	0/14 (0%)	0/128 (0%)
crt	M74I	3/85 (3.53%)	8/75 (10.67%)	0/9 (0%)	11/64 (17.19%)	3/165 (1.82%)	1/70 (1.43%)	0/26 (0%)	0/34 (0%)	0/70 (0%)	0/94 (0%)	0/26 (0%)	0/14 (0%)	0/128 (0%)
crt	N326S	0/84 (0%)	2/77 (2.6%)	0/9 (0%)	0/65 (0%)	0/158 (0%)	0/66 (0%)	0/22 (0%)	0/38 (0%)	0/72 (0%)	0/91 (0%)	0/17 (0%)	0/14 (0%)	0/121 (0%)
dhfr	C59R	52/87 (59.77%)	66/86 (76.74%)	6/12 (50%)	42/72 (58.33%)	97/153 (63.4%)	54/74 (72.97%)	9/19 (47.37%)	25/36 (69.44%)	60/75 (80%)	59/88 (67.05%)	7/22 (31.82%)	10/14 (71.43%)	71/114 (62.28%)
dhfr	I164L	0/73 (0%)	1/70 (1.43%)	0/10 (0%)	0/58 (0%)	0/121 (0%)	0/63 (0%)	0/11 (0%)	0/23 (0%)	0/48 (0%)	0/73 (0%)	0/14 (0%)	0/10 (0%)	0/95 (0%)
dhfr	N51I	62/87 (71.26%)	69/86 (80.23%)	7/12 (58.33%)	44/72 (61.11%)	104/153 (67.97%)	53/74 (71.62%)	9/19 (47.37%)	25/36 (69.44%)	56/75 (74.67%)	59/88 (67.05%)	8/22 (36.36%)	8/14 (57.14%)	76/114 (66.67%)
dhfr	S108N	58/87 (66.67%)	63/87 (72.41%)	8/14 (57.14%)	49/72 (68.06%)	99/154 (64.29%)	52/76 (68.42%)	8/19 (42.11%)	22/37 (59.46%)	55/75 (73.33%)	58/88 (65.91%)	9/25 (36%)	9/14 (64.29%)	78/116 (67.24%)
dhfr	S108T	0/87 (0%)	0/87 (0%)	0/14 (0%)	0/72 (0%)	0/154 (0%)	0/76 (0%)	0/19 (0%)	0/37 (0%)	0/75 (0%)	0/88 (0%)	0/25 (0%)	0/14 (0%)	0/116 (0%)
dhps	A437G	5/86 (5.81%)	10/88 (11.36%)	0/14 (0%)	10/71 (14.08%)	9/155 (5.81%)	15/77 (19.48%)	2/20 (10%)	1/36 (2.78%)	14/72 (19.44%)	24/88 (27.27%)	3/24 (12.5%)	4/14 (28.57%)	35/114 (30.7%)
dhps	A581G	1/77 (1.3%)	2/72 (2.78%)	0/11 (0%)	18/65 (27.69%)	27/142 (19.01%)	14/62 (22.58%)	0/15 (0%)	0/31 (0%)	0/64 (0%)	0/80 (0%)	0/19 (0%)	0/15 (0%)	3/104 (2.88%)
dhps	A613S	0/77 (0%)	2/72 (2.78%)	0/11 (0%)	0/65 (0%)	1/142 (0.7%)	0/62 (0%)	0/15 (0%)	1/31 (3.23%)	1/64 (1.56%)	1/80 (1.25%)	1/19 (5.26%)	0/15 (0%)	1/104 (0.96%)
dhps	K540E	56/77 (72.73%)	47/72 (65.28%)	9/11 (81.82%)	41/65 (63.08%)	91/138 (65.94%)	38/62 (61.29%)	9/15 (60%)	18/31 (58.06%)	43/64 (67.19%)	43/80 (53.75%)	11/18 (61.11%)	8/15 (53.33%)	65/104 (62.5%)
dhps	S436A	0/86 (0%)	0/88 (0%)	0/14 (0%)	0/71 (0%)	2/155 (1.29%)	1/77 (1.3%)	0/20 (0%)	0/36 (0%)	2/72 (2.78%)	3/88 (3.41%)	2/24 (8.33%)	0/14 (0%)	14/114 (12.28%)
dhps	S436F	0/86 (0%)	4/88 (4.55%)	0/14 (0%)	0/71 (0%)	0/155 (0%)	0/77 (0%)	0/20 (0%)	1/36 (2.78%)	2/72 (2.78%)	1/88 (1.14%)	0/24 (0%)	1/14 (7.14%)	1/114 (0.88%)
fd	D193Y	1/83 (1.2%)	3/78 (3.85%)	0/10 (0%)	24/66 (36.36%)	6/145 (4.14%)	3/71 (4.23%)	0/20 (0%)	0/30 (0%)	0/66 (0%)	0/81 (0%)	0/20 (0%)	0/13 (0%)	0/111 (0%)
k13	M476I	0/85 (0%)	0/88 (0%)	0/11 (0%)	0/74 (0%)	0/155 (0%)	0/71 (0%)	0/23 (0%)	0/36 (0%)	0/71 (0%)	0/86 (0%)	0/20 (0%)	0/13 (0%)	0/116 (0%)
k13	Y493H	0/85 (0%)	0/88 (0%)	0/11 (0%)	0/74 (0%)	0/155 (0%)	0/71 (0%)	0/23 (0%)	0/36 (0%)	0/71 (0%)	0/86 (0%)	0/20 (0%)	0/13 (0%)	0/116 (0%)
mdr1	D1246Y	2/81 (2.47%)	1/79 (1.27%)	0/10 (0%)	3/65 (4.62%)	4/152 (2.63%)	3/69 (4.35%)	0/18 (0%)	0/33 (0%)	0/65 (0%)	0/84 (0%)	0/23 (0%)	1/14 (7.14%)	0/114 (0%)
mdr1	N1042D	0/81 (0%)	1/85 (1.18%)	0/11 (0%)	1/70 (1.43%)	0/157 (0%)	0/72 (0%)	0/21 (0%)	0/38 (0%)	0/70 (0%)	0/88 (0%)	0/21 (0%)	0/15 (0%)	0/117 (0%)
mdr1	N86Y	1/77 (1.3%)	2/71 (2.82%)	0/11 (0%)	3/61 (4.92%)	0/136 (0%)	1/66 (1.52%)	0/15 (0%)	0/28 (0%)	0/58 (0%)	0/78 (0%)	0/18 (0%)	0/11 (0%)	1/104 (0.96%)
mdr1	Y184F	29/81 (35.8%)	31/80 (38.75%)	5/12 (41.67%)	28/63 (44.44%)	36/141 (25.53%)	26/69 (37.68%)	5/15 (33.33%)	9/30 (30%)	35/66 (53.03%)	31/81 (38.27%)	8/20 (40%)	4/11 (36.36%)	47/107 (43.93%)
mdr2	T484I	2/77 (2.6%)	3/67 (4.48%)	0/8 (0%)	0/64 (0%)	0/133 (0%)	0/65 (0%)	0/15 (0%)	0/27 (0%)	0/58 (0%)	0/76 (0%)	0/12 (0%)	0/12 (0%)	0/101 (0%)
PF3D7	1322700	1/81 (1.23%)	2/76 (2.63%)	0/7 (0%)	1/69 (1.45%)	2/143 (1.4%)	2/70 (2.86%)	0/19 (0%)	0/27 (0%)	0/65 (0%)	1/79 (1.27%)	0/16 (0%)	0/13 (0%)	2/107 (1.87%)
PF3D7	1451200	6/80 (7.5%)	19/77 (24.68%)	1/6 (16.67%)	10/69 (14.49%)	17/135 (12.59%)	13/67 (19.4%)	4/13 (30.77%)	2/29 (6.9%)	10/60 (16.67%)	14/74 (18.92%)	6/19 (31.58%)	3/12 (25%)	20/102 (19.61%)
pib7	C1484F	0/81 (0%)	0/80 (0%)	0/12 (0%)	0/69 (0%)	0/147 (0%)	0/68 (0%)	0/19 (0%)	0/29 (0%)	0/65 (0%)	0/84 (0%)	0/16 (0%)	0/15 (0%)	0/108 (0%)
pph	V1157L	0/79 (0%)	2/81 (2.47%)	0/13 (0%)	0/68 (0%)	0/144 (0%)	0/67 (0%)	0/17 (0%)	0/31 (0%)	0/66 (0%)	0/80 (0%)	0/16 (0%)	0/14 (0%)	0/104 (0%)
Denominators are all non-missing genotypes for samples in the district of interest
